# CRISPR-Cas9 knockout screen informs efficient reduction of the *Komagataella phaffii* secretome

**DOI:** 10.1101/2024.04.21.590449

**Authors:** Neil C. Dalvie, Timothy R. Lorgeree, Yuchen Yang, Sergio A. Rodriguez-Aponte, Charles A. Whittaker, Joshua A. Hinckley, John J. Clark, Amanda M. Del Rosario, Kerry R. Love, J. Christopher Love

## Abstract

The yeast *Komagataella phaffii* is widely used for manufacturing recombinant proteins, but secreted titers of recombinant proteins could be improved by genetic engineering. In this study, we hypothesized that cellular resources could be redirected from production of endogenous proteins to production of recombinant proteins be deletion of unneeded endogenous proteins. We identified a set of endogenous secreted proteins in *K. phaffii* and attempted to disrupt these genes, but our efforts were hindered by limited annotation of genes, especially essential ones—this is a common problem for genetic engineering of non-model organisms. To predict essential genes, therefore, we designed, transformed, and sequenced a pooled library of guide RNAs for CRISPR-Cas9-mediated knockout of all endogenous secreted proteins. We then used predicted gene essentiality to guide iterative disruptions of up to 11 non-essential genes. Engineered strains exhibited a ∼20x increase in the production of human serum albumin and a twofold increase in the production of a monoclonal antibody. The pooled library of secretome-targeted guides for CRISPR-Cas9 and knowledge of gene essentiality reported here will facilitate future efforts to engineer *K. phaffii* for production of other recombinant proteins and enzymes.
