## Supplement for "CRISPR-Cas9 knockout screen informs efficient reduction of the *Komagataella phaffii* secretome": Table S2.xlsx

### Sheet: Albumin production
Gene set name	Normalized enrichment score (S∆6/base)	FWER p-val
Cytoskeleton organization	2.51964	<0.001
Mitotic cell cycle	2.51125	<0.001
DNA replication	2.37746	<0.001
DNA recombination	2.36688	<0.001
Chromosome segregation	2.36487	<0.001
DNA repair	2.35042	<0.001
Cellular response to DNA damage stimulus	2.31191	<0.001
Protein folding	2.22283	<0.001
Organelle fission	2.15914	<0.001
Cytokinesis	2.124	<0.001
Telemore organization	2.07285	0.001
Regulation for organelle organization	2.02008	0.002
Regulation of DNA metabolic process	1.99765	0.005
Cell budding	1.96369	0.009
Protein complex biogenesis	1.91156	0.014
Regulation of cell cycle	1.88518	0.027
Proteolysis involved in cellular protein catabolic process	1.87409	0.028
Chromatin organization	1.84835	0.04
Protein glycosylation	1.81895	0.054
Golgi vesicle transport	1.79803	0.072
Protein targeting	1.72768	0.142
Meiotic cell cycle	1.64495	0.268
Protein phosphorylation	1.5977	0.385
Ribosomal large subunit biogenesis	-1.58031	0.364
Ribosomal small subunit biogenesis	-1.64447	0.23
Amino acid transport	-1.67978	0.175
rRNA processing	-1.7591	0.077

### Sheet: Trastuzumab production
Gene set name	Normalized enrichment score (S∆6/base)	FWER p-val
DNA replication	2.56898	<0.001
DNA recombination	2.51802	<0.001
DNA repair	2.4608	<0.001
Organelle fission	2.43936	<0.001
Mitotic cell cycle	2.41774	<0.001
Cellular response to DNA damage stimulus	2.30899	<0.001
Chromosome segregation	2.25679	<0.001
Meiotic cell cycle	2.18654	0.001
Proteolysis involved in cellular protein catabolic process	2.16437	0.001
Cytoskeleton organization	2.14923	0.001
Telemore organization	2.13854	0.001
Regulation of cell cycle	2.06182	0.002
Protein glycosylation	1.86112	0.03
Regulation of organelle organization	1.77538	0.083
Peroxisome organization	1.73566	0.122
Cytokinesis	1.71268	0.155
Regulation of DNA metabolic process	1.70976	0.159
Signaling	1.55776	0.468
RNA splicing	-1.55949	0.494
Regulation of translation	-1.6066	0.372
Transcription from RNA polymerase I promoter	-1.64295	0.288
snoRNA processing	-1.68992	0.201
Mitochondrion organization	-1.73898	0.131
Transcription from RNA polymerase III promoter	-1.81015	0.073
Translational initiation	-1.86903	0.033
Ribosomal subunit export from nucleus	-1.97583	0.012
tRNA processing	-1.98738	0.011
Nuclear transport	-2.00435	0.008
Ribosome assembly	-2.11069	0.005
Cellular amino acid metabolic process	-2.20911	<0.001
RNA modification	-2.34713	<0.001
Mitochondrial translation	-2.51181	<0.001
Cytoplasmic translation	-2.52486	<0.001
Ribosomal large subunit biogenesis	-2.55888	<0.001
Ribosomal small subunit biogenesis	-2.66833	<0.001
rRNA processing	-2.79844	<0.001
